# Common functional networks in the mouse brain revealed by multi-centre resting-state fMRI analysis

**DOI:** 10.1101/541060

**Authors:** Joanes Grandjean, Carola Canella, Cynthia Anckaerts, Gülebru Ayranci, Salma Bougacha, Thomas Bienert, David Buehlmann, Ludovico Coletta, Daniel Gallino, Natalia Gass, Clément M. Garin, Nachiket Abhay Nadkarni, Neele Hübner, Meltem Karatas, Yuji Komaki, Silke Kreitz, Francesca Mandino, Anna E. Mechling, Chika Sato, Katja Sauer, Disha Shah, Sandra Strobelt, Norio Takata, Isabel Wank, Tong Wu, Noriaki Yahata, Ling Yun Yeow, Yohan Yee, Ichio Aoki, M. Mallar Chakravarty, Wei-Tang Chang, Marc Dhenain, Dominik von Elverfeldt, Laura-Adela Harsan, Andreas Hess, Tianzi Jiang, Georgios A. Keliris, Jason P. Lerch, Hideyuki Okano, Markus Rudin, Alexander Sartorius, Annemie Van der Linden, Marleen Verhoye, Wolfgang Weber-Fahr, Nicole Wenderoth, Valerio Zerbi, Alessandro Gozzi

**Author notes:** Corresponding author Joanes Grandjean, PhD Singapore Bioimaging Consortium (SBIC) 11 Biopolis Way #01-02 Helios Building Singapore 138667.

## Abstract

Preclinical applications of resting-state functional magnetic resonance imaging (rsfMRI) offer the possibility to non-invasively probe whole-brain network dynamics and to investigate the determinants of altered network signatures observed in human studies. Mouse rsfMRI has been increasingly adopted by numerous laboratories world-wide. Here we describe a multi-centre comparison of 17 mouse rsfMRI datasets via a common image processing and analysis pipeline. Despite prominent cross-laboratory differences in equipment and imaging procedures, we report the reproducible identification of several large-scale resting-state networks (RSN), including a murine default-mode network, in the majority of datasets. A combination of factors was associated with enhanced reproducibility in functional connectivity parameter estimation, including animal handling procedures and equipment performance. Our work describes a set of representative RSNs in the mouse brain and highlights key experimental parameters that can critically guide the design and analysis of future rodent rsfMRI investigations.
