## Supplementary table 3 for "Common functional networks in the mouse brain revealed by multi-centre resting-state fMRI analysis"

acronym	names	hemisphere	MO	Ssp1	Ssp2	Ssp3	Ssp4	AI	PFC	Cg/RSP	Tea	ACB	CP	PAL	HIP	TH
FRP	Frontal pole, cerebral cortex	left	0.035009732	0.0203512067	-0.0111897637	0.0016319446	0.0114795243	0.0177109984	0.0906285692	-0.024132838	-0.0154785172	0.0423136891	0.0066233781	-0.0275180477	0.0128539869	0.0040236885
MO	Somatomotor areas	left	2.912434869	2.646966087	1.589174869	0.0328690458	0.1750210919	0.515733977	1.635012731	0.1433325409	-0.5755008276	0.0062704774	0.2289868154	-0.2872672629	0.2949314304	0.304296874
Ssp-n	Primary somatosensory area, nose	left	-0.5389560663	3.839305514	0.2200796508	7.992239168	-1.720799157	-0.9871265633	-0.956108283	0.8092786098	-0.983435853	1.155650288	-0.0071814215	-0.1910171505	0.8861259458	-0.0628416539
Ssp-bfd	Primary somatosensory area, barrel field	left	1.164078978	-1.583904225	0.55391019	5.372814113	2.664048934	-0.031760906	0.3920608407	-1.454840308	-1.061995454	-0.5086822675	-1.096142722	0.5493274703	-0.507844746	-0.0392940312
Ssp-ll	Primary somatosensory area, lower limb	left	-1.285641363	-1.107085977	8.096673153	0.2659046316	1.340446572	1.303700218	1.097011431	0.3893803056	-0.4876128012	-0.7238413938	-0.9509512064	0.4389037562	-0.3574248586	1.032762195
Ssp-m	Primary somatosensory area, mouth	left	-0.6736539945	9.231557495	-0.0594137213	1.173746821	-0.5251913331	-0.6453949422	-0.8262216734	1.455885544	-0.1044572582	0.9239586781	-0.0789223254	-0.1731481614	-0.1356855856	-0.4626328087
Ssp-ul	Primary somatosensory area, upper limb	left	-0.1179442724	1.967082538	5.418998062	2.966114572	-0.8389206456	-0.7618250924	-0.0330826086	-0.4977938498	-0.9354268887	0.264490952	0.6315372393	-0.2803902411	0.803258552	-0.4484193889
Ssp-tr	Primary somatosensory area, trunk	left	-1.146374155	-0.7945571016	3.833784944	-0.4598060988	6.882615677	0.5156943705	1.162489109	0.2598169437	-0.2369386463	-1.450545466	-1.071741146	0.984313785	-0.6737927649	0.4305543881
Ssp-un	Primary somatosensory area, unassigned	left	-0.5681997186	0.5993239623	3.808865345	5.500212157	-0.5366230177	-0.6294266104	-0.1669799706	-0.1973973923	-0.8640365328	0.0033528732	-0.451348539	0.2032102092	0.2913783058	-0.3750568909
Sss	Supplemental somatosensory area	left	-0.4484266172	4.156012006	0.1156532539	3.274646682	0.5095172236	1.746304082	0.6783570695	0.1278564748	0.8029008939	0.0328315026	-0.1753460284	-0.2181667997	-0.0109048713	0.3611375715
GU	Gustatory areas	left	-0.9244083338	3.845740662	0.1434466997	-1.211132081	1.079564511	4.299231884	1.194606852	-0.2779386274	0.226052974	0.410286978	0.4287876002	-0.7637615214	-0.1937080581	1.141948514
VISC	Visceral area	left	0.521807744	1.91069733	0.074502249	0.4416143336	0.4358002242	4.943193427	0.9213096704	0.1965967609	0.894047642	0.2252336378	0.1150870044	-0.8987989385	0.4614610802	-0.107509384
AUD	Auditory areas	left	0.3640887672	0.2924982507	0.9981959235	-0.0135764319	0.5924343703	0.2958695671	1.052138219	-0.551221572	6.884375824	-0.1834334577	-0.5709270786	0.4525106008	-1.11134085	0.3348308622
VIS	Visual areas	left	-0.2689517149	0.0557315283	0.1122060604	-0.6240976091	0.5284833691	-0.0695707685	0.1137019854	-0.2636965635	0.9720597563	0.1012095415	-0.2089454775	-0.1835549754	-0.6593142267	-0.3918156455
ACA	Anterior cingulate area	left	2.938104386	0.0271643996	0.9472571922	-0.4294181021	-0.335781448	-0.1502636703	4.601604997	8.087440454	1.277584937	0.5466567194	0.5707639684	0.5352701058	-0.0184370159	0.5999778294
PL	Prelimbic area	left	0.8181717359	0.1108452764	-0.6246209381	-0.4269869697	-0.5547811147	-0.2166363137	3.351079116	1.423175326	0.9302908516	1.226688971	-0.6943857272	0.1043711423	-0.23691009	-0.0862273018
ILA	Infralimbic area	left	0.0630470244	0.3564228907	-0.4685038812	-0.0205194457	-1.803724873	-0.5881424739	4.428389751	1.612261136	1.305219162	5.683911663	-1.313706509	0.3451982981	0.0184790424	-0.834380883
ORB	Orbital area	left	0.29262384	-0.1721327548	-0.101171125	0.0713249804	-0.0338250744	0.2006923873	0.815087466	0.0704589132	0.0062328628	1.408773152	0.1662872293	-0.1541199244	0.0633586257	-0.0422081513
AI	Agranular insular area	left	0.2788540509	-0.0358485653	-0.0689653064	-0.0778485845	0.3780289888	3.181451553	0.9456762915	-0.3402483716	-0.2484362417	1.559364251	0.1713587467	-0.8849673141	0.3068553015	-0.0198949298
RSP	Retrosplenial area	left	-0.7766776417	0.2548147518	-0.7945312518	0.1405617698	4.412666445	-0.0619496369	0.2624183739	3.191339474	-1.043918264	-0.4444082275	0.0449778958	0.1177283854	0.8112533394	-0.0243251514
PTLp	Posterior parietal association areas	left	0.3598011676	0.0033658542	0.9650773583	-1.49457284	7.244270466	-0.6759560422	-0.2703199228	-1.147531086	0.4114831326	0.1166117966	0.0632493658	-0.3863679566	-0.9167751446	-0.8973101244
Tea	Temporal association areas	left	-0.8331941535	0.4670824952	0.4290326698	0.4723774323	-1.02903796	0.8456853931	1.663601344	0.6727077745	6.525602445	-0.230860418	-0.60665205	0.3419926191	-0.380440947	0.0249634814
PERI	Perirhinal area	left	0.1233836929	-0.9079281973	-0.3194832531	0.8790838351	0.2061046232	1.329041763	0.9741752033	0.2023456574	2.648275776	0.6889180215	0.0929802209	-0.7231786099	0.7668569649	-1.061673267
ECT	Ectorhinal area	left	-0.2738882735	-0.2252768004	-0.1830009682	0.9266130445	-0.0770481771	1.159222282	1.38723066	0.5792462215	4.217834268	0.4854497328	0.2854142483	-0.3202229532	0.5987887004	-0.4390050908
HIP	Hippocampal region	left	-0.2835792175	0.4519574469	-0.5756032144	-0.8658210018	-0.3881602755	-0.5021897161	-0.0850193857	0.4089405028	0.5257910423	-0.0092882866	0.3804734991	0.0797111743	2.178933372	0.3400275142
RHP	Retrohippocampal region	left	0.0002847065	-0.0840221915	-0.200316968	-0.1364748738	-0.0416042565	0.0432396527	0.1484829445	0.0830102182	0.4524544175	0.3167788909	0.080454755	-0.198508021	1.710143097	-0.5240898019
CTXsp	Cortical subplate	left	0.4601942082	-0.0235516315	0.5984690029	-0.5350299562	-0.4609151481	1.989417506	-0.1896266526	-0.0327159785	-0.2355953032	0.7238060354	-0.4226412896	0.4078891189	-0.1761529601	-0.213045015
CP	Caudoputamen	left	-0.3166561447	0.6746504462	0.2033349324	-0.069349303	0.3694546431	2.312438332	0.9210395433	0.2710143159	-0.1450198514	1.389590994	4.924830341	1.070063777	0.0566118414	1.111677067
ACB	Nucleus accumbens	left	-0.7932550294	0.1165810586	0.3695958591	0.6571229634	0.0093494971	0.7066842192	-0.2717717891	-0.0497887245	0.1398977208	6.749366682	-0.2357800281	1.99076406	-0.0146994227	0.4136851045
PAL	Pallidum	left	0.0852399907	0.1508114591	-0.2431481533	0.4105566718	0.4088437293	1.242976679	-0.3133362141	0.1670431681	0.3433506581	0.9471644085	0.2071791078	3.08137717	0.3294357503	0.0504700525
TH	Thalamus	left	-0.3843618142	-0.2373236928	-0.2303909476	0.1279919445	-0.5310856936	0.0117953918	1.055439682	0.486128529	0.0563410878	-0.0994542733	0.1797414661	-0.2754449965	0.5720496244	2.814601788
HY	Hypothalamus	left	0.6616869583	0.6633629584	0.4977088911	-0.8896076569	-0.345202948	-0.9546028761	-0.4946869452	-0.483894035	-0.1557599195	-0.2827477037	-0.5935861509	1.91092731	-0.2589016701	0.8367814982
MB	Midbrain	left	0.191172657	-0.0371450668	0.0586592247	-0.1786696564	0.0600436004	0.2098817117	0.1282098674	0.0762925328	0.2725140504	-0.1806197962	0.1553111219	-0.3603747577	2.278850025	1.70420953
P	Pons	left	0.0205364547	-0.184107689	-0.1513159197	-0.0953830206	-0.0741111978	0.0943145629	-0.1116957687	-0.0164229044	-0.0677216987	-0.1140912178	-0.0753023671	-0.3530945425	-0.1341799895	0.0618771784
MY	Medulla	left	0	0	0	0	0	0	0	0	0	0	0	0	0	0
CB	Cerebellum	left	-0.0122549991	0.0008674152	-0.0230587036	-0.0141760583	-0.0137200316	-0.0085082117	-0.0096224196	0.0065755916	-0.0260943075	-0.0105499971	-0.0005004704	-0.0170395492	0.0855782389	0.0167738457
FRP	Frontal pole, cerebral cortex	right	0.0471846523	0.0232626775	-0.0083951873	-0.0021621605	0.0156671169	0.0129889301	0.0837728073	-0.0128539184	-0.0036076053	0.0662101343	0.0110163	-0.0174922964	-0.0039193088	0.007477471
MO	Somatomotor areas	right	3.21209403	2.549573712	1.701031835	0.1850948469	0.3046103842	0.4378606035	1.666446594	0.0769121953	-0.0363279882	0.2975400374	0.8796212627	-0.349384083	0.287324736	0.2291568898
Ssp-n	Primary somatosensory area, nose	right	-0.8200000374	3.618752304	0.7533843251	9.535943355	-1.437688004	-0.7757147613	-0.9157563691	1.132515149	0.7630281676	1.141662614	1.586962708	0.3455626346	0.7892173045	-0.1494257595
Ssp-bfd	Primary somatosensory area, barrel field	right	1.035540001	-1.358793578	1.019248459	6.622951895	4.111612327	0.4272455079	0.3811805622	-1.411947501	1.077620022	0.0610137963	0.2500983092	0.4347815558	-0.7192368417	0.6258447159
Ssp-ll	Primary somatosensory area, lower limb	right	-0.8767002535	-1.068557884	8.692348743	0.9015804463	2.289064191	1.087952975	1.286674342	-0.0446727773	0.8244303399	-0.9817049346	-0.0035085373	0.3794853582	0.0843263135	0.5620852311
Ssp-m	Primary somatosensory area, mouth	right	-0.512485201	9.282649571	0.0390772736	1.288626949	-0.5098124523	-0.3422150603	-0.0279005142	1.248704659	1.001234483	0.559090629	1.217837006	0.2626402035	-0.1780162699	0.0167075481
Ssp-ul	Primary somatosensory area, upper limb	right	0.2517986587	1.900267618	6.269425807	3.801053553	0.0512494419	-0.8916817575	0.1257833589	-0.9622686269	0.2722196334	7.06E-05	2.047751205	0.0030424074	1.225352242	-0.7549085629
Ssp-tr	Primary somatosensory area, trunk	right	-0.9733904219	-0.6475736718	4.017304139	-0.1480901487	7.618103223	1.032785236	1.335754163	0.196460402	1.151224757	-1.737163718	-0.7524852977	0.8556836914	-0.7687157142	0.0275955559
Ssp-un	Primary somatosensory area, unassigned	right	-0.5700698171	0.9354328828	4.60934703	6.569149367	0.6450033878	-0.6487419552	0.0088046458	-0.5590350055	0.450971822	-0.0416312295	1.260745009	0.3844293762	0.6146944043	-0.4018822629
Sss	Supplemental somatosensory area	right	-0.2230770731	3.668716024	0.2157244518	5.110558989	0.805262463	1.829957364	0.74971442	0.1199070403	2.01994405	-0.3731585136	0.6017814491	-0.0114740381	-0.2981407625	0.5845784702
GU	Gustatory areas	right	-0.6574150873	4.43688691	-0.1029393858	-1.472377837	0.6565920127	4.191591634	1.194305853	-0.2058236165	0.1846333072	-0.4111692021	1.14070071	-0.450170082	-0.4944218811	0.979022744
VISC	Visceral area	right	0.3723805101	1.526116799	0.9115564678	0.9585008843	0.3113960957	4.026482102	1.484033174	-0.7667133677	0.5587250944	-0.9612736881	0.0868495861	-1.09653141	0.2147754554	-0.5608836094
AUD	Auditory areas	right	0.6667443821	0.5449485957	0.834016799	1.905520328	2.536687426	0.1047061049	0.4475411836	-0.6322706438	8.836122014	0.780532253	1.387647832	0.2615535576	-1.130219231	1.23172318
VIS	Visual areas	right	0.0915476729	0.0688911926	0.280247772	-0.1260697174	1.554655219	0.0245985596	0.1158002106	-0.7428955678	1.734448961	0.4376891573	0.8774471584	-0.5214537285	-0.1834356832	-0.0643406313
ACA	Anterior cingulate area	right	3.099321861	0.0934547676	0.7488226761	-0.0452827649	-0.345936983	-0.2671322764	4.342302513	8.701520285	1.759309979	0.6768332246	1.068207313	0.6785862761	-0.1175294734	0.3676065816
PL	Prelimbic area	right	1.16778877	0.1164817668	-0.7324486002	-0.1947064582	-0.4498310007	-0.4032949826	3.317033883	1.834064816	1.269273795	1.577226903	-0.5151008383	0.1282591424	-0.3858423876	0.0568746882
ILA	Infralimbic area	right	0.6415986832	0.1888689666	-0.7737226347	-0.1884166562	-1.482884698	-0.5035574429	4.793917599	1.535542049	1.283980294	5.624027999	-1.34102732	0.1485491204	-0.1512780476	-0.4331322269
ORB	Orbital area	right	0.4078946676	-0.104667593	-0.1793910305	0.0793960352	-0.0190830025	0.0902725295	0.7490502134	0.1804843444	-0.041520119	1.473475207	0.2973801671	-0.1511644699	0.0277051773	-0.0221995406
AI	Agranular insular area	right	0.4603380063	0.1576732757	-0.0161644675	-0.2963249965	0.2033001404	2.829491014	1.043818645	-0.490837307	-0.4456987601	1.261695788	0.501534875	-0.7275190518	0.1709830624	-0.0403236611
RSP	Retrosplenial area	right	-0.5778719748	0.208388523	-0.6468320923	0.4522370354	4.942078054	0.0982707524	0.026908059	3.246152406	-1.002038041	-0.2742149598	0.3551560506	0.0599412251	1.052638078	0.0288265087
PTLp	Posterior parietal association areas	right	0.4534488248	0.4047513874	1.375833452	-0.8362540126	9.029928198	-0.367485959	-0.0852905139	-1.691967044	2.348684809	0.6951126194	1.268745937	-0.4364249201	-1.043247529	-0.2389019234
Tea	Temporal association areas	right	-0.3679168155	0.6330444697	0.8507786152	0.970872221	-0.1285509568	0.5189337443	0.9881900959	0.3540701409	7.9134063	0.0019941877	0.3604234613	0.0043385554	-0.3540456052	0.2241213976
PERI	Perirhinal area	right	-0.0165276282	-1.028830328	0.1491751811	0.7263037417	0.0798418287	0.9285725297	1.078969083	-0.1807941217	2.518423052	0.0415197805	-0.2191243388	-0.8203540208	0.5285825985	-1.143339593
ECT	Ectorhinal area	right	-0.1596012203	-0.2958460598	0.2985330681	1.014857268	0.3011101929	0.6730853693	1.214923341	-0.0623299008	4.32726367	-0.12429462	0.0171726305	-0.3353019037	0.1773544069	-0.4867962461
HIP	Hippocampal region	right	0.072161222	0.3718979563	-0.5759408441	0.2199855631	-0.0711651893	-0.3737042992	-0.2219462719	0.2306530587	1.204943555	0.2961724834	0.7060064863	-0.1130125042	2.130773564	0.4906982104
RHP	Retrohippocampal region	right	0.0609790705	-0.1223397969	-0.2198547177	0.0805655154	-0.0064322347	0.043386826	0.1988464944	0.0277917799	0.5620185414	0.2464968179	-0.0103203439	-0.262393786	1.638388985	-0.491095168
CTXsp	Cortical subplate	right	0.2885313917	-0.0315137254	0.3332252938	-0.1976292636	-0.1500057127	1.502206836	0.1880432671	-0.2619578808	-0.3234062425	0.6882159524	-0.0272881743	0.2331539862	-0.1930123742	-0.3331890605
CP	Caudoputamen	right	0.3220537194	0.6084169053	0.2101274873	0.2255338148	0.3709661055	1.694372103	0.4889996249	0.3401803222	0.2131251779	1.230911434	6.558353162	1.508392439	-0.0265128283	0.8733273182
ACB	Nucleus accumbens	right	-0.7100763193	0.4918365519	-0.0508425175	0.3192384556	0.0963969309	0.1998045909	-0.1089599862	0.1279429466	-0.1397669571	6.721393384	0.5367990287	2.014994958	-0.0123334406	0.1848385916
PAL	Pallidum	right	0.3427465381	0.113165126	-0.2582168858	0.291453343	0.201083845	0.6780476492	-0.3852325676	-0.0530356073	0.1911864852	0.9151299683	1.273587192	3.077070991	0.16115303	-0.216228443
TH	Thalamus	right	-0.2351277546	-0.4043604031	-0.1836952174	0.8397826346	-0.7146750478	0.0783247305	1.011731345	0.4346289551	0.0779540174	0.0896761343	0.3532943182	-0.2058880556	0.4295418068	2.742970847
HY	Hypothalamus	right	0.8039547659	0.6253325062	0.4725326621	-0.9123044694	-0.5770983432	-1.106601253	-0.4563080214	-0.484691385	-0.1067370238	-0.6247188785	-0.2976106627	1.999965791	-0.3965112169	0.7267898412
MB	Midbrain	right	0.2226937858	-0.0897525781	0.0999608489	0.0465542272	0.0913797163	0.2796133314	0.1015095376	-0.0095472211	0.3500475431	-0.0417075773	0.1822477126	-0.3045250084	2.512950489	1.598465327
P	Pons	right	0.0106805954	-0.2115845563	-0.0775875763	-0.0934869907	-0.1335103004	0.1313916226	-0.1135366199	-0.0199496607	-0.1138233525	-0.097885999	-0.0821284545	-0.3463336005	-0.142448188	0.1198197255
MY	Medulla	right	0	0	0	0	0	0	0	0	0	0	0	0	0	0
CB	Cerebellum	right	0.0027636181	-0.0050044016	-0.0201165792	-0.0035640586	-0.0223059036	-0.002304254	-0.0133160885	0.0066557483	-0.0162835196	-0.0059497848	0.001963532	-0.0227954902	0.0905053395	0.019158637
